# Hippocampal GFAP-positive astrocyte responses to amyloid and tau pathologies

**DOI:** 10.1101/2022.02.25.481812

**Authors:** Marco Antônio De Bastiani, Bruna Bellaver, Wagner S. Brum, Debora G. Souza, Pamela C. L. Ferreira, Andreia S. Rocha, Guilherme Povala, João Pedro Ferrari-Souza, Andrea L. Benedet, Nicholas J. Ashton, Thomas K. Karikari, Henrik Zetterberg, Kaj Blennow, Pedro Rosa-Neto, Tharick A. Pascoal, Eduardo R. Zimmer, the Alzheimer’s Disease Neuroimaging Initiative

## Abstract

**Introduction:** In Alzheimer’s disease clinical research, glial fibrillary acidic protein (GFAP) released into the cerebrospinal fluid and blood is widely measured and perceived as a biomarker of reactive astrogliosis. However, it was demonstrated that GFAP levels differ in individuals presenting with amyloid-β (Aβ) or tau pathology. The molecular underpinnings behind this specificity are unexplored. Here we investigated biomarker and transcriptomic associations of GFAP-positive astrocytes with Aβ and tau pathologies in humans and mouse models.

**Methods:** We studied 90 individuals with plasma GFAP, Aβ- and Tau-PET to investigate the association between biomarkers. Then, transcriptomic analysis in hippocampal GFAP-positive astrocytes isolated from mouse models presenting Aβ (PS2APP) or tau (P301S) pathologies was applied to explore differentially expressed genes (DEGs), Gene Ontology processes, and protein-protein interaction networks associated with each phenotype.

**Results:** In humans, we found that plasma GFAP associates with Aβ but not tau pathology. Unveiling the unique nature of GFAP-positive astrocytic responses to Aβ or tau pathology, mouse transcriptomics showed scarce overlap of DEGs between the Aβ and tau mouse models, While Aβ GFAP-positive astrocytes were overrepresented with genes associated with proteostasis and exocytosis-related processes, tau hippocampal GFAP-positive astrocytes presented greater abnormalities in functions related to DNA/RNA processing and cytoskeleton dynamics.

**Conclusion:** Our results offer insights into Aβ- and tau-driven specific signatures in GFAP-positive astrocytes. Characterizing how different underlying pathologies distinctly influence astrocyte responses is critical for the biological interpretation of astrocyte-related biomarker and suggests the need to develop context-specific astrocyte targets to study AD.

**Funding:** This study was supported by Instituto Serrapilheira, Alzheimer’s Association, CAPES, CNPq and FAPERGS.
