## Supplemental Table 2 for "Hippocampal GFAP-positive astrocyte responses to amyloid and tau pathologies"

### Sheet: FEA_results
GENE ONTOLOGY FUNCTIONAL ENRICHMENT ANALYSIS (FEA) RESULTS
ONTOLOGY	ID	Description	GeneRatio	BgRatio	pvalue	p.adjust	qvalue	geneID	Count	study
BP	GO:1990778	protein localization to cell periphery	17/274	367/23355	1.80560769953341e-06	0.00368524531474769	0.00323869002105782	Cacnb3/Camk2a/Cdk5/Efr3b/Ehd1/Epb41l2/Gnai1/Gorasp2/Grin2a/Ikbkb/Kcnb1/Myo5a/Optn/Snap25/Sorbs1/Sptbn4/Trem2	17	GSE129770
BP	GO:0032675	regulation of interleukin-6 production	10/274	157/23355	1.72768760904036e-05	0.0176310520502569	0.0154946299252883	Arrb2/Cd47/Inpp5d/Laptm5/Mbp/Nckap1l/Ptpn6/Selenok/Stat3/Trem2	10	GSE129770
BP	GO:0032635	interleukin-6 production	10/274	169/23355	3.25961874297685e-05	0.0211924226549539	0.0186244556095008	Arrb2/Cd47/Inpp5d/Laptm5/Mbp/Nckap1l/Ptpn6/Selenok/Stat3/Trem2	10	GSE129770
BP	GO:0014009	glial cell proliferation	6/274	56/23355	4.90080653355244e-05	0.0211924226549539	0.0186244556095008	Csf1/Dbi/Gfap/Lepr/Trem2/Vim	6	GSE129770
BP	GO:0072659	protein localization to plasma membrane	13/274	296/23355	5.19167629959675e-05	0.0211924226549539	0.0186244556095008	Cacnb3/Camk2a/Cdk5/Efr3b/Ehd1/Gorasp2/Ikbkb/Kcnb1/Myo5a/Optn/Sorbs1/Sptbn4/Trem2	13	GSE129770
BP	GO:0006887	exocytosis	15/274	391/23355	6.54854458625928e-05	0.0222759658342586	0.0195767017105014	Cacna1h/Camk2a/Cdk5/Kcnb1/Mical3/Myo1f/Myo5a/Napa/Otof/Pfn2/Rab3il1/Sdcbp/Snap25/Stx2/Ywhaz	15	GSE129770
BP	GO:0070997	neuron death	15/274	422/23355	0.000152023040920918	0.0335981527037472	0.0295269358194823	Arrb2/Bcl2/Cdk5/Cit/Csf1/Fos/Ikbkb/Kcnb1/Kif14/Nlrp1b/Optn/Pcp4/Slc30a10/Stat3/Trp63	15	GSE129770
BP	GO:0006816	calcium ion transport	15/274	423/23355	0.000155981868770647	0.0335981527037472	0.0295269358194823	Arrb2/Bcl2/Cacna1h/Cacnb3/Camk2a/Cdk5/Cherp/Dbi/Grin2a/Homer2/Myo5a/Oprd1/Pln/Ptpn6/Selenok	15	GSE129770
BP	GO:0140029	exocytic process	7/274	98/23355	0.000157877817011505	0.0335981527037472	0.0295269358194823	Camk2a/Kcnb1/Napa/Otof/Snap25/Stx2/Ywhaz	7	GSE129770
BP	GO:0016311	dephosphorylation	14/274	381/23355	0.000178978539734221	0.0335981527037472	0.0295269358194823	Alpl/Bcl2/Elfn2/Ikbkb/Inpp5d/Myo1d/Nckap1l/Npnt/Nt5c/Nuak1/Pnkp/Ppp1r12a/Ptpn6/Tns2	14	GSE129770
BP	GO:0010959	regulation of metal ion transport	12/274	291/23355	0.000181077746076051	0.0335981527037472	0.0295269358194823	Arrb2/Bcl2/Cacnb3/Camk2a/Cdk5/Dbi/Homer2/Myo5a/Oprd1/Pln/Ptpn6/Slc30a10	12	GSE129770
BP	GO:0045639	positive regulation of myeloid cell differentiation	7/274	107/23355	0.00027215125505828	0.0462883926311625	0.0406794507560798	Acvr2a/Csf1/Fos/Inpp5d/Nckap1l/Stat3/Trem2	7	GSE129770
BP	GO:0045055	regulated exocytosis	11/274	263/23355	0.000296661526745612	0.046575859699061	0.040932084338018	Cacna1h/Camk2a/Cdk5/Kcnb1/Myo1f/Napa/Otof/Pfn2/Snap25/Stx2/Ywhaz	11	GSE129770
BP	GO:0031589	cell-substrate adhesion	13/274	358/23355	0.000339453097115979	0.049487412229551	0.0434908328936563	Arhgap6/Bcl2/Cdk5/Csf1/Fmn1/Fzd4/Kif14/Lamc3/Megf9/Net1/Npnt/Sorbs1/Spock1	13	GSE129770
CC	GO:0015629	actin cytoskeleton	20/281	500/23177	3.51375026431015e-06	0.00091708881898495	0.000765627689170739	Arhgap6/Cit/Dcdc2a/Dst/Efr3b/Epb41l2/Flnb/Flnc/Fmn1/Gng12/H1f0/Inpp5d/Myo1d/Myo1f/Myo5a/Ndc1/Ppp1r12a/Snap25/Sorbs1/Sptbn4	20	GSE129770
CC	GO:0043209	myelin sheath	11/281	213/23177	6.22315903031955e-05	0.00812122253456701	0.00677996799619024	Bcl2/Ehd1/Gfap/Mbp/Myo1d/Napa/Snap25/Tppp/Tubb4a/Uba52/Ubc	11	GSE129770
CC	GO:0098802	plasma membrane signaling receptor complex	10/281	187/23177	0.000100418630919803	0.00873642089002283	0.0072935637194383	Acvr2a/B2m/Gabbr2/Grin2a/Ikbkb/Npnt/Ptpn6/Sdcbp/Shank2/Sorbs1	10	GSE129770
CC	GO:0005874	microtubule	14/281	420/23177	0.000660428516590824	0.042901748486321	0.0358163417490158	Cdk5/Dcdc2a/Dst/Dynlt1a/Fez1/Kif14/Klc1/Map6/Mapre3/Mtus2/Nde1/Spag4/Tppp/Tubb4a	14	GSE129770
CC	GO:0048786	presynaptic active zone	6/281	95/23177	0.0010617397956953	0.042901748486321	0.0358163417490158	Cacna1h/Otof/Ppfia4/Shank2/Snap25/Stx2	6	GSE129770
CC	GO:0090575	RNA polymerase II transcription regulator complex	8/281	169/23177	0.00109839918769513	0.042901748486321	0.0358163417490158	Ccnh/Clock/Fos/Gtf2a2/Npas2/Stat3/Tle1/Tle3	8	GSE129770
CC	GO:0031252	cell leading edge	13/281	396/23177	0.0011712746904185	0.042901748486321	0.0358163417490158	Abi3/Cdk5/Cit/Dynlt1a/Kcnb1/Myo1d/Myo5a/Oprd1/Plekhg5/Snap25/Stx2/Vim/Ywhaz	13	GSE129770
CC	GO:1902911	protein kinase complex	6/281	99/23177	0.00131499612218609	0.042901748486321	0.0358163417490158	Acvr2a/Ccnh/Cdk5/Cdk9/Ikbkb/Sorbs1	6	GSE129770
MF	GO:0017124	SH3 domain binding	12/269	129/22682	4.63350931938777e-08	1.24178049759592e-05	1.11204223665306e-05	Abi3/Arhgap6/Ccdc6/Cit/Dtx1/Fmn1/Inpp5d/Khdrbs3/Nckipsd/Ptpn6/Sh3bp2/Shank2	12	GSE129770
MF	GO:0030674	protein-macromolecule adaptor activity	14/269	239/22682	1.11637437291285e-06	0.000149594165970322	0.000133964924749542	Ddb1/Grb10/Homer2/Ksr1/Napa/Ndc1/Optn/Prima1/Shank2/Snap25/Sorbs1/Spag4/Stx2/Syne3	14	GSE129770
MF	GO:0060090	molecular adaptor activity	14/269	337/22682	5.48947516259605e-05	0.00490393114525247	0.00439158013007684	Ddb1/Grb10/Homer2/Ksr1/Napa/Ndc1/Optn/Prima1/Shank2/Snap25/Sorbs1/Spag4/Stx2/Syne3	14	GSE129770
MF	GO:0003779	actin binding	16/269	437/22682	7.35096791375012e-05	0.00492514850221258	0.00441058074825007	Dst/Epb41l2/Flnb/Flnc/Fmn1/Homer2/Lsp1/Mical3/Myo1d/Myo1f/Myo5a/Ncald/Pfn2/Sptbn4/Syne3/Tns1	16	GSE129770
MF	GO:0097110	scaffold protein binding	6/269	73/22682	0.00023034973785257	0.0123467459488977	0.0110567874169234	Cacna1h/Cit/Grin2a/Ikbkb/Trem2/Vim	6	GSE129770
MF	GO:0031625	ubiquitin protein ligase binding	12/269	306/22682	0.00031527159883659	0.014082131414701	0.0126108639534636	Arrb2/Bcl2/Dnaja1/Dtx1/Erlin2/Fzd4/Laptm5/Rnf40/Sorbs1/Uba52/Ubc/Ywhaz	12	GSE129770
MF	GO:0044389	ubiquitin-like protein ligase binding	12/269	324/22682	0.000525581606530937	0.0201222672214702	0.0180199407953464	Arrb2/Bcl2/Dnaja1/Dtx1/Erlin2/Fzd4/Laptm5/Rnf40/Sorbs1/Uba52/Ubc/Ywhaz	12	GSE129770
MF	GO:0035591	signaling adaptor activity	5/269	58/22682	0.000620101738086921	0.0207734082259119	0.0186030521426076	Grb10/Homer2/Ksr1/Shank2/Sorbs1	5	GSE129770
MF	GO:0022843	voltage-gated cation channel activity	7/269	138/22682	0.00132237475845535	0.0362147011996138	0.0324310757011467	Cacna1h/Cacnb3/Cdk5/Grin2a/Kcnb1/Snap25/Tspoap1	7	GSE129770
MF	GO:0060589	nucleoside-triphosphatase regulator activity	14/269	463/22682	0.00135129482088111	0.0362147011996138	0.0324310757011467	Adap2/Agap1/Arhgap6/Dennd3/Dnaja1/Dnajc15/Dock2/Dock6/Nckap1l/Net1/Plekhg5/Pln/Rab3il1/Rasal3	14	GSE129770
MF	GO:0070491	repressing transcription factor binding	5/269	72/22682	0.00165543199355586	0.0393280566832132	0.0352191552386984	Bcl2/Gtf2a2/Stat3/Tle1/Tle3	5	GSE129770
MF	GO:0015631	tubulin binding	12/269	373/22682	0.00176095776193492	0.0393280566832132	0.0352191552386984	Dst/Fez1/Fmn1/Kif14/Klc1/Map6/Mapre3/Mtus2/Ncald/Nde1/Stmn4/Tppp	12	GSE129770
MF	GO:0004674	protein serine/threonine kinase activity	13/269	440/22682	0.00242934759765044	0.0482453161605322	0.0432047607407751	Acvr2a/Camk2a/Ccnh/Cdk11b/Cdk5/Cdk9/Cit/Grk5/Ikbkb/Ksr1/Map3k14/Map3k19/Nuak1	13	GSE129770
MF	GO:0030165	PDZ domain binding	6/269	115/22682	0.00252027770987855	0.0482453161605322	0.0432047607407751	Acvr2a/Cit/Fzd2/Fzd4/Gng12/Kif14	6	GSE129770
BP	GO:0061448	connective tissue development	22/585	282/23355	2.89130457275386e-06	0.00265610915278342	0.00219154949632096	Arid5b/Bmp1/Carm1/Col11a1/Col27a1/Col2a1/Csf1/Ddrgk1/Fgfr1/Ghrl/Hif1a/Id4/Mef2c/Osr1/Pik3ca/Satb2/Sik3/Slc39a14/Smad1/Tapt1/Trps1/Zfp219	22	GSE129797
BP	GO:0000768	syncytium formation by plasma membrane fusion	10/585	65/23355	4.67075093414872e-06	0.00265610915278342	0.00219154949632096	Cdon/Cxcl10/Ehd2/Flot1/Ins2/Plekho1/Ptgfrn/Sbno2/Stat1/Tanc1	10	GSE129797
BP	GO:0140253	cell-cell fusion	10/585	65/23355	4.67075093414872e-06	0.00265610915278342	0.00219154949632096	Cdon/Cxcl10/Ehd2/Flot1/Ins2/Plekho1/Ptgfrn/Sbno2/Stat1/Tanc1	10	GSE129797
BP	GO:0001503	ossification	27/585	406/23355	4.72984839101977e-06	0.00265610915278342	0.00219154949632096	Bmp1/Col2a1/Csf1/Fgfr1/Git1/H3f3b/Hdac5/Hif1a/Icmt/Id4/Igsf10/Limd1/Mef2c/Osr1/P2ry2/P3h1/Ptn/S1pr1/Satb2/Sbno2/Sik3/Smad1/Smad4/Suco/Tapt1/Trp63/Vegfc	27	GSE129797
BP	GO:0006949	syncytium formation	10/585	67/23355	6.1867252780534e-06	0.00265610915278342	0.00219154949632096	Cdon/Cxcl10/Ehd2/Flot1/Ins2/Plekho1/Ptgfrn/Sbno2/Stat1/Tanc1	10	GSE129797
BP	GO:0007264	small GTPase mediated signal transduction	28/585	439/23355	6.95923795489106e-06	0.00265610915278342	0.00219154949632096	Abca1/Arfgef2/Arhgap24/Arhgef17/Cadm4/Cd2ap/Cdon/Csf1/Dgki/Dock2/Dock3/Dock6/Flot1/Git1/Icmt/Iqsec3/Ksr1/Net1/Plcd4/Plce1/Ralgds/Rasa4/Rgl1/Ripor1/Rras/Sh2d3c/Usp50/Vav2	28	GSE129797
BP	GO:0051216	cartilage development	17/585	205/23355	1.74500410735886e-05	0.00570865629407398	0.00471019905670549	Bmp1/Carm1/Col11a1/Col27a1/Col2a1/Ddrgk1/Fgfr1/Hif1a/Mef2c/Osr1/Satb2/Sik3/Slc39a14/Smad1/Tapt1/Trps1/Zfp219	17	GSE129797
BP	GO:0007612	learning	15/585	182/23355	5.77676237454718e-05	0.0151579056601691	0.0125067527740766	Atxn1/Cic/Cntnap2/Creb1/Ddhd2/Dgki/Ghrl/Git1/Hif1a/Jph3/Pde1b/Ptn/Slc24a2/Synpo/Tanc1	15	GSE129797
BP	GO:0051056	regulation of small GTPase mediated signal transduction	19/585	273/23355	6.51903434368385e-05	0.0151579056601691	0.0125067527740766	Abca1/Arfgef2/Arhgap24/Arhgef17/Cadm4/Cd2ap/Cdon/Csf1/Dgki/Dock2/Flot1/Git1/Icmt/Iqsec3/Net1/Plce1/Rasa4/Ripor1/Vav2	19	GSE129797
BP	GO:0050890	cognition	22/585	345/23355	6.61917277736643e-05	0.0151579056601691	0.0125067527740766	Adora1/Atxn1/B2m/Bace1/Cic/Cntnap2/Creb1/Ddhd2/Dgki/Ghrl/Git1/Hif1a/Jph3/Mapt/Mef2c/Ntan1/Pde1b/Ptn/Rp9/Slc24a2/Synpo/Tanc1	22	GSE129797
BP	GO:0035456	response to interferon-beta	8/585	58/23355	9.40129474886844e-05	0.0187586115885704	0.0154776868772622	Bst2/Gbp3/Gbp6/Ifi208/Ifit1/Irgm1/Stat1/Xaf1	8	GSE129797
BP	GO:0010594	regulation of endothelial cell migration	14/585	171/23355	0.000108590441569255	0.0187586115885704	0.0154776868772622	Amotl1/Angpt2/Bcar1/Ccbe1/Fbxw7/Fgfr1/Hdac5/Hif1a/Map2k3/Mef2c/Patz1/Pik3c2a/Rras/Vegfc	14	GSE129797
BP	GO:0007611	learning or memory	20/585	308/23355	0.000109828943809195	0.0187586115885704	0.0154776868772622	Atxn1/B2m/Bace1/Cic/Cntnap2/Creb1/Ddhd2/Dgki/Ghrl/Git1/Hif1a/Jph3/Mapt/Mef2c/Ntan1/Pde1b/Ptn/Slc24a2/Synpo/Tanc1	20	GSE129797
BP	GO:0043535	regulation of blood vessel endothelial cell migration	10/585	94/23355	0.000123315458643108	0.0187586115885704	0.0154776868772622	Amotl1/Angpt2/Fbxw7/Fgfr1/Hdac5/Hif1a/Map2k3/Mef2c/Pik3c2a/Vegfc	10	GSE129797
BP	GO:0010632	regulation of epithelial cell migration	17/585	240/23355	0.000125993743182097	0.0187586115885704	0.0154776868772622	Amotl1/Angpt2/Bcar1/Ccbe1/Clasp2/Fbxw7/Fgfr1/Hbegf/Hdac5/Hif1a/Map2k3/Mef2c/Patz1/Pfn1/Pik3c2a/Rras/Vegfc	17	GSE129797
BP	GO:0045860	positive regulation of protein kinase activity	25/585	439/23355	0.000132935284134596	0.0187586115885704	0.0154776868772622	Adora1/Camkk2/Csf1/Dusp19/Fbxw7/Fgfr1/Gadd45g/Ghr/Ghrl/Hbegf/Ins1/Ins2/Jtb/Ksr1/Map2k3/Mapk8ip3/Mdfic/Mmd/Pdgfa/Pih1d1/Pik3r5/Plce1/Prkag2/Stk3/Vegfc	25	GSE129797
BP	GO:0046578	regulation of Ras protein signal transduction	17/585	242/23355	0.00013925606856144	0.0187586115885704	0.0154776868772622	Abca1/Arfgef2/Arhgap24/Arhgef17/Cadm4/Csf1/Dgki/Dock2/Flot1/Git1/Icmt/Iqsec3/Net1/Plce1/Rasa4/Ripor1/Vav2	17	GSE129797
BP	GO:0055076	transition metal ion homeostasis	12/585	136/23355	0.000164865072924716	0.0209745009443111	0.0173060120409278	Aco1/Atp6v0a2/B2m/Epas1/Hif1a/Mt2/Myc/Slc30a10/Slc30a9/Slc39a14/Slc39a6/Smad4	12	GSE129797
BP	GO:0051053	negative regulation of DNA metabolic process	11/585	125/23355	0.000312750639007425	0.0366605503510316	0.030248534994301	Atm/Exosc10/Hsf1/Parp3/Pinx1/Rad50/Rtel1/Shld1/Smchd1/Trp53bp1/Zfp869	11	GSE129797
BP	GO:0043254	regulation of protein-containing complex assembly	24/585	441/23355	0.000350135901590359	0.0366605503510316	0.030248534994301	Abca1/Abca3/Atm/Clasp2/Clip3/Creb1/Eif4g1/Esr1/Fermt1/Gsn/H3f3b/Hsf1/Iqgap2/Map2/Mapt/Myo1c/Pfn1/Pih1d1/Plek/Pmepa1/Trim30a/Twf1/Usp50/Xaf1	24	GSE129797
BP	GO:0030518	intracellular steroid hormone receptor signaling pathway	10/585	108/23355	0.000386711114559441	0.0366605503510316	0.030248534994301	Arid1a/Carm1/Cry1/Ddrgk1/Esr1/Heyl/Ncor2/Padi2/Trp63/Zmiz1	10	GSE129797
BP	GO:2001233	regulation of apoptotic signaling pathway	22/585	391/23355	0.000388969472876714	0.0366605503510316	0.030248534994301	Acsl5/Bmi1/Caap1/Cep63/Col2a1/Cradd/Fbxw7/Fgfr1/Hif1a/Mapk7/Mcl1/Myc/Pih1d1/Plagl2/Ppif/Scg2/Stk3/Timp3/Tnfsf12/Trp63/Trps1/Ybx3	22	GSE129797
BP	GO:0007015	actin filament organization	24/585	445/23355	0.000398685709587868	0.0366605503510316	0.030248534994301	Bcar1/C9orf72/Cald1/Cd2ap/Clasp2/Diaph1/Dpysl3/Gas2/Ghrl/Gsn/Iqgap2/Micall2/Myo19/Myo1c/Pdlim4/Pfn1/Pik3ca/Plek/Pls3/Ppm1e/S1pr1/Sorbs1/Synpo/Twf1	24	GSE129797
BP	GO:0035264	multicellular organism growth	15/585	217/23355	0.000400991132450685	0.0366605503510316	0.030248534994301	Arid5b/Atm/Ccm2/Creb1/Csf1/Ghr/H3f3b/Hsf1/Icmt/Pik3ca/Rai1/Sik3/Sp2/Tns2/Zfx	15	GSE129797
BP	GO:0046916	cellular transition metal ion homeostasis	10/585	109/23355	0.000416414072715625	0.0366605503510316	0.030248534994301	Aco1/Atp6v0a2/Hif1a/Mt2/Myc/Slc30a10/Slc30a9/Slc39a14/Slc39a6/Smad4	10	GSE129797
BP	GO:0016126	sterol biosynthetic process	7/585	55/23355	0.000427209390040244	0.0366605503510316	0.030248534994301	Erlin2/Insig1/Lss/Nsdhl/Sec14l2/Sqle/Srebf1	7	GSE129797
BP	GO:0008542	visual learning	8/585	72/23355	0.00043224229671522	0.0366605503510316	0.030248534994301	Atxn1/Creb1/Ddhd2/Ghrl/Hif1a/Pde1b/Synpo/Tanc1	8	GSE129797
BP	GO:0051098	regulation of binding	22/585	396/23355	0.000461850566438193	0.037090831278997	0.0306035587891517	B2m/C9orf72/Cald1/Carm1/Cdon/Ddrgk1/Eif3e/Eif4g1/Fbxw7/Flot1/Hdac5/Hsf1/Ins2/Map2/Myc/Nme1/Pbxip1/Pinx1/Ripor1/Smad4/Stk3/Ubash3b	22	GSE129797
BP	GO:0014009	glial cell proliferation	7/585	56/23355	0.000477840287527281	0.037090831278997	0.0306035587891517	Atxn1/Creb1/Csf1/Gfap/Myc/Ptn/Vim	7	GSE129797
BP	GO:2001020	regulation of response to DNA damage stimulus	15/585	221/23355	0.000485906086624415	0.037090831278997	0.0306035587891517	Arid2/Atm/Cry1/Hdac10/Hsf1/Mapt/Mcl1/Myc/Parp3/Rnaseh2b/Rtel1/Shld1/Smchd1/Trp53bp1/Wdr76	15	GSE129797
BP	GO:0010634	positive regulation of epithelial cell migration	12/585	155/23355	0.000549722511151398	0.0397078904890928	0.032762888268408	Amotl1/Bcar1/Ccbe1/Clasp2/Fgfr1/Hbegf/Hif1a/Map2k3/Pfn1/Pik3c2a/Rras/Vegfc	12	GSE129797
BP	GO:0071346	cellular response to interferon-gamma	10/585	113/23355	0.000554870085437104	0.0397078904890928	0.032762888268408	Gbp11/Gbp3/Gbp6/Gbp7/Gsn/Irgm1/Myo1c/Nlrc5/Stat1/Vim	10	GSE129797
BP	GO:0007265	Ras protein signal transduction	20/585	352/23355	0.000623477152631881	0.0416925910982783	0.0344004601339506	Abca1/Arfgef2/Arhgap24/Arhgef17/Cadm4/Csf1/Dgki/Dock2/Flot1/Git1/Icmt/Iqsec3/Ksr1/Net1/Plce1/Rasa4/Ripor1/Rras/Usp50/Vav2	20	GSE129797
BP	GO:0007632	visual behavior	8/585	76/23355	0.000624082690758671	0.0416925910982783	0.0344004601339506	Atxn1/Creb1/Ddhd2/Ghrl/Hif1a/Pde1b/Synpo/Tanc1	8	GSE129797
BP	GO:0043401	steroid hormone mediated signaling pathway	10/585	115/23355	0.000637223008052288	0.0416925910982783	0.0344004601339506	Arid1a/Carm1/Cry1/Ddrgk1/Esr1/Heyl/Ncor2/Padi2/Trp63/Zmiz1	10	GSE129797
BP	GO:0043470	regulation of carbohydrate catabolic process	7/585	59/23355	0.000658971433113691	0.0419179050508431	0.0345863661531893	Git1/Hif1a/Ins2/Myc/Ppp1cb/Prkag2/Prxl2c	7	GSE129797
BP	GO:0034341	response to interferon-gamma	11/585	137/23355	0.000682741365132813	0.0422561547609227	0.0348654552037951	Bst2/Gbp11/Gbp3/Gbp6/Gbp7/Gsn/Irgm1/Myo1c/Nlrc5/Stat1/Vim	11	GSE129797
BP	GO:0010631	epithelial cell migration	18/585	304/23355	0.000714579111341701	0.04235605471653	0.0349478824252683	Amotl1/Angpt2/Bcar1/Ccbe1/Clasp2/Fbxw7/Fermt1/Fgfr1/Hbegf/Hdac5/Hif1a/Map2k3/Mef2c/Patz1/Pfn1/Pik3c2a/Rras/Vegfc	18	GSE129797
BP	GO:0043467	regulation of generation of precursor metabolites and energy	11/585	138/23355	0.000725491258766049	0.04235605471653	0.0349478824252683	Cisd1/Git1/Hif1a/Ins2/Myc/Pik3ca/Ppif/Ppp1cb/Prkag2/Prxl2c/Sorbs1	11	GSE129797
BP	GO:0031023	microtubule organizing center organization	11/585	139/23355	0.000770441499340087	0.04235605471653	0.0349478824252683	Ccdc61/Cep250/Cep295nl/Cep63/Clasp2/Gcc2/Haus5/Ndel1/Pard6b/Sgo1/Wdr62	11	GSE129797
BP	GO:0090132	epithelium migration	18/585	306/23355	0.000770707219590448	0.04235605471653	0.0349478824252683	Amotl1/Angpt2/Bcar1/Ccbe1/Clasp2/Fbxw7/Fermt1/Fgfr1/Hbegf/Hdac5/Hif1a/Map2k3/Mef2c/Patz1/Pfn1/Pik3c2a/Rras/Vegfc	18	GSE129797
BP	GO:0043903	regulation of biological process involved in symbiotic interaction	13/585	184/23355	0.000781222261486606	0.04235605471653	0.0349478824252683	Bst2/Cxcl5/Exoc2/Gsn/Mdfic/Oas2/Parp10/Pfn1/Rad50/Stat1/Trim26/Trim30a/Trim62	13	GSE129797
BP	GO:0071375	cellular response to peptide hormone stimulus	16/585	257/23355	0.000817597166116371	0.04235605471653	0.0349478824252683	Adcy6/Bcar1/Cpeb2/Ghr/Hsf1/Ins2/Insig1/Myo1c/Ndel1/Rab10/Slc30a10/Slc39a14/Sorbs1/Srebf1/Stat1/Tns2	16	GSE129797
BP	GO:0090130	tissue migration	18/585	308/23355	0.000830574869522316	0.04235605471653	0.0349478824252683	Amotl1/Angpt2/Bcar1/Ccbe1/Clasp2/Fbxw7/Fermt1/Fgfr1/Hbegf/Hdac5/Hif1a/Map2k3/Mef2c/Patz1/Pfn1/Pik3c2a/Rras/Vegfc	18	GSE129797
BP	GO:0043534	blood vessel endothelial cell migration	10/585	119/23355	0.000832324219320458	0.04235605471653	0.0349478824252683	Amotl1/Angpt2/Fbxw7/Fgfr1/Hdac5/Hif1a/Map2k3/Mef2c/Pik3c2a/Vegfc	10	GSE129797
BP	GO:0043406	positive regulation of MAP kinase activity	14/585	210/23355	0.00088194621081878	0.0439055831038045	0.0362263947006799	Dusp19/Fgfr1/Gadd45g/Ghr/Ghrl/Ins1/Ins2/Ksr1/Map2k3/Mapk8ip3/Mdfic/Pdgfa/Pik3r5/Plce1	14	GSE129797
BP	GO:0008088	axo-dendritic transport	8/585	81/23355	0.000954767997936323	0.0461319801211061	0.0380633897115079	Ap3b2/Arl8a/Dst/Hif1a/Map2/Mapk8ip3/Mapt/Ndel1	8	GSE129797
BP	GO:0098930	axonal transport	7/585	63/23355	0.000980714168990726	0.0461319801211061	0.0380633897115079	Ap3b2/Arl8a/Dst/Hif1a/Map2/Mapk8ip3/Ndel1	7	GSE129797
BP	GO:0060021	roof of mouth development	9/585	101/23355	0.000987103504774759	0.0461319801211061	0.0380633897115079	Arid5b/Bbs7/Col2a1/Fzd2/Insig1/Mef2c/Osr1/Satb2/Smad4	9	GSE129797
BP	GO:0070997	neuron death	22/585	422/23355	0.00106555752095207	0.0466315145232177	0.0384755543871183	Adora1/Atm/Bace1/Creb1/Csf1/Dpysl4/Egln2/Esr1/Fbxw7/Ghr/Gpnmb/Hif1a/Hsf1/Kcnb1/Kcnip3/Mapt/Mcl1/Mef2c/Nrbp2/Pik3ca/Slc30a10/Trp63	22	GSE129797
BP	GO:0010720	positive regulation of cell development	20/585	368/23355	0.00107557980404631	0.0466315145232177	0.0384755543871183	Atxn1/C1qbp/Cdh4/Cux1/Eef2k/Gfap/Hif1a/Lims1/Mapt/Myc/Ndel1/Net1/Numbl/Parp6/Ptn/Slc9b2/Spen/Ss18l1/Vegfc/Vim	20	GSE129797
BP	GO:0031334	positive regulation of protein-containing complex assembly	15/585	239/23355	0.00108427072401767	0.0466315145232177	0.0384755543871183	Abca1/Abca3/Atm/Creb1/Eif4g1/Esr1/Fermt1/Gsn/Iqgap2/Mapt/Myo1c/Pfn1/Pih1d1/Plek/Usp50	15	GSE129797
BP	GO:1902652	secondary alcohol metabolic process	11/585	145/23355	0.00109135591971744	0.0466315145232177	0.0384755543871183	Abca1/Erlin2/Fgfr1/Insig1/Lss/Nsdhl/Pip4p1/Sec14l2/Soat1/Sqle/Srebf1	11	GSE129797
BP	GO:0043434	response to peptide hormone	19/585	342/23355	0.00109960776604968	0.0466315145232177	0.0384755543871183	Adcy6/Bcar1/Cpeb2/Creb1/Cry1/Ghr/Hsf1/Ins2/Insig1/Myo1c/Ndel1/Rab10/Serpina3n/Slc30a10/Slc39a14/Sorbs1/Srebf1/Stat1/Tns2	19	GSE129797
BP	GO:1904950	negative regulation of establishment of protein localization	11/585	146/23355	0.00115425758218258	0.0480590884217838	0.0396534422969901	Fermt1/Ghrl/Ins2/Insig1/Kcnb1/Mapt/Mdfic/Rab23/Sirt4/Srebf1/Wwp2	11	GSE129797
BP	GO:0061351	neural precursor cell proliferation	13/585	193/23355	0.00121133470017907	0.0495349368466086	0.040871161406418	Cdon/Fgfr1/Hdac5/Hif1a/Id4/Lims1/Ncor2/Numbl/Psmg1/Ptn/Rab10/Vegfc/Zfp423	13	GSE129797
CC	GO:0031252	cell leading edge	31/583	396/23177	2.82099112518283e-08	8.01161479551925e-06	6.56251619647796e-06	Adora1/Amotl1/Bcar1/Cadm4/Cd2ap/Clasp2/Cntnap2/Diaph1/Dpysl3/Flot1/Gabrg1/Gsn/Iqgap2/Kcnb1/Map2/Mapk8ip3/Mapt/Myo1c/Ndel1/Nme1/Pdlim4/Pik3ca/Plce1/Plek/Plekho1/Ripor1/Shisa6/Shisa9/Slc39a6/Twf1/Vim	31	GSE129797
CC	GO:0031256	leading edge membrane	17/583	150/23177	2.50591238564538e-07	3.55839558761644e-05	2.91477177488226e-05	Adora1/Clasp2/Cntnap2/Diaph1/Gabrg1/Kcnb1/Map2/Mapk8ip3/Mapt/Myo1c/Nme1/Plek/Plekho1/Shisa6/Shisa9/Slc39a6/Twf1	17	GSE129797
CC	GO:0031253	cell projection membrane	22/583	301/23177	8.79192261362204e-06	0.000832302007422886	0.000681759613196656	Abcc2/Adcy6/Adora1/Clasp2/Cltb/Cntnap2/Diaph1/Gabrg1/Kcnb1/Map2/Mapk8ip3/Mapt/Myo1c/Nme1/Plek/Plekho1/Shisa6/Shisa9/Slc26a3/Slc28a3/Slc39a6/Twf1	22	GSE129797
CC	GO:0000781	chromosome, telomeric region	11/583	106/23177	7.45240738770716e-05	0.00416720941402314	0.00341346656967796	Atm/Ezh1/H3f3b/Nabp1/Pinx1/Ppp1cb/Rad50/Rtel1/Setx/Smchd1/Trp53bp1	11	GSE129797
CC	GO:0015629	actin cytoskeleton	28/583	500/23177	7.67840895001952e-05	0.00416720941402314	0.00341346656967796	Ahnak/Bcar1/Cald1/Cd2ap/Dpysl3/Dst/Dynll2/Flot1/Fyb/Gabarap/Gas2/Gsn/Lurap1/Map2/Micall2/Mobp/Myh14/Myo19/Myo1c/Ndc1/Pdlim4/Pknox2/Pls3/Sorbs1/Synpo/Tnnt1/Twf1/Xirp2	28	GSE129797
CC	GO:0005925	focal adhesion	14/583	167/23177	8.80396355075311e-05	0.00416720941402314	0.00341346656967796	Arhgap24/Bcar1/Clasp2/Dst/Fermt1/Git1/Gsn/Irf2/Klf11/Limd1/Lims1/Sorbs1/Tns2/Xirp2	14	GSE129797
CC	GO:0030055	cell-substrate junction	14/583	180/23177	0.00019475338144349	0.00702300522623062	0.00575272110821708	Arhgap24/Bcar1/Clasp2/Dst/Fermt1/Git1/Gsn/Irf2/Klf11/Limd1/Lims1/Sorbs1/Tns2/Xirp2	14	GSE129797
CC	GO:0098687	chromosomal region	19/583	296/23177	0.000197831133133257	0.00702300522623062	0.00575272110821708	Atm/Cdca8/Cenpt/Clasp2/Ezh1/H3f3b/Hsf1/Nabp1/Ndel1/Pinx1/Ppp1cb/Rad50/Rtel1/Setx/Sgo1/Smchd1/Ss18l1/Trp53bp1/Wdhd1	19	GSE129797
CC	GO:0032587	ruffle membrane	8/583	69/23177	0.000331550682767374	0.00860479574436281	0.00704840570609408	Clasp2/Diaph1/Map2/Myo1c/Nme1/Plek/Plekho1/Twf1	8	GSE129797
CC	GO:0032589	neuron projection membrane	8/583	69/23177	0.000331550682767374	0.00860479574436281	0.00704840570609408	Adora1/Cntnap2/Gabrg1/Kcnb1/Mapk8ip3/Mapt/Shisa6/Shisa9	8	GSE129797
CC	GO:0150034	distal axon	22/583	385/23177	0.000333284342211236	0.00860479574436281	0.00704840570609408	Adgrl1/Adora1/Brsk2/C9orf72/Cacna1b/Cbarp/Clasp2/Dgki/Dpysl3/Eno2/Erc2/Esr1/Git1/Hdac5/Kcnip3/Map2/Mapt/Myh14/Ndel1/Setx/Slc2a13/Tanc1	22	GSE129797
CC	GO:0045335	phagocytic vesicle	10/583	111/23177	0.000497441181064596	0.0113187570641729	0.00927148002662047	Abca1/B2m/Gsn/Irgm1/Myo1c/Pip4p1/Rab11b/Rab23/Tap1/Vim	10	GSE129797
CC	GO:0055037	recycling endosome	12/583	154/23177	0.000538167791077872	0.0113187570641729	0.00927148002662047	Arfgef2/Bace1/Clip3/Cmtm6/Ehd2/Gpr161/Micall2/Pdlim4/Rab10/Rab11b/Rab11fip4/Slc30a10	12	GSE129797
CC	GO:0000118	histone deacetylase complex	8/583	75/23177	0.000586579009385302	0.0113187570641729	0.00927148002662047	Hdac10/Hdac5/Mta1/Ncor2/Phf21a/Satb2/Sin3b/Sinhcaf	8	GSE129797
CC	GO:0030139	endocytic vesicle	14/583	201/23177	0.000597821675924623	0.0113187570641729	0.00927148002662047	Abca1/Ap2m1/B2m/Cd2ap/Ehd2/Gsn/Irgm1/Myo1c/Pip4p1/Rab11b/Rab11fip4/Rab23/Tap1/Vim	14	GSE129797
CC	GO:0030426	growth cone	14/583	209/23177	0.000876394990901942	0.0155560110885095	0.0127423219071927	Adgrl1/C9orf72/Cbarp/Clasp2/Dpysl3/Eno2/Erc2/Hdac5/Map2/Mapt/Myh14/Ndel1/Setx/Slc2a13	14	GSE129797
CC	GO:0030427	site of polarized growth	14/583	216/23177	0.00120313554810753	0.0200994409213258	0.0164639601319978	Adgrl1/C9orf72/Cbarp/Clasp2/Dpysl3/Eno2/Erc2/Hdac5/Map2/Mapt/Myh14/Ndel1/Setx/Slc2a13	14	GSE129797
CC	GO:0001726	ruffle	11/583	149/23177	0.00140702662009843	0.0221997533393308	0.0181843791252488	Bcar1/Cd2ap/Clasp2/Diaph1/Gsn/Map2/Myo1c/Nme1/Plek/Plekho1/Twf1	11	GSE129797
CC	GO:0032432	actin filament bundle	8/583	95/23177	0.00273214804000378	0.0353932719341656	0.0289915237118258	Dst/Micall2/Myh14/Pdlim4/Pls3/Sorbs1/Synpo/Xirp2	8	GSE129797
CC	GO:0042641	actomyosin	8/583	95/23177	0.00273214804000378	0.0353932719341656	0.0289915237118258	Dst/Lurap1/Micall2/Myh14/Pdlim4/Sorbs1/Synpo/Xirp2	8	GSE129797
CC	GO:0010008	endosome membrane	14/583	236/23177	0.00274093031063993	0.0353932719341656	0.0289915237118258	Clip3/Cmtm6/Ehd2/Gosr2/Lamtor1/Pip4p1/Pmepa1/Rab11b/Rab11fip4/Rab23/Slc39a14/Slc9b2/Usp50/Wdr91	14	GSE129797
CC	GO:0005769	early endosome	16/583	288/23177	0.00274173233292832	0.0353932719341656	0.0289915237118258	Bace1/Clip3/Cmtm6/Cntnap2/Ehd2/Flot1/Gga1/Mmgt2/P2ry2/Pdlim4/Pmepa1/Samd9l/Slc30a10/Slc39a14/Vps8/Wdr91	16	GSE129797
CC	GO:0098984	neuron to neuron synapse	21/583	433/23177	0.0034020981304734	0.0393644951739156	0.0322444530520213	Adgra1/Adgrl1/Adora1/Arfgef2/Bace1/Bcas1/Cald1/Dgki/Dst/Dynll2/Eef2k/Eif3a/Erc2/Iqsec3/Map2/Mapt/Mx2/Shisa6/Shisa9/Tanc1/Usp50	21	GSE129797
CC	GO:0032279	asymmetric synapse	20/583	405/23177	0.0034382622364309	0.0393644951739156	0.0322444530520213	Adgra1/Adgrl1/Adora1/Arfgef2/Bcas1/Cald1/Dgki/Dst/Dynll2/Eef2k/Eif3a/Erc2/Iqsec3/Map2/Mapt/Mx2/Shisa6/Shisa9/Tanc1/Usp50	20	GSE129797
CC	GO:0005819	spindle	17/583	322/23177	0.00346518443432356	0.0393644951739156	0.0322444530520213	Agbl5/Anapc7/Arl8a/Atm/Cdca8/Cep250/Clasp2/Diaph1/E4f1/Haus5/Hsf1/Jtb/Myc/Pinx1/Sgo1/Wdr62/Wdr73	17	GSE129797
MF	GO:0140297	DNA-binding transcription factor binding	27/579	410/22682	7.92594939731299e-06	0.00252837785774284	0.00214417788958888	Arid1a/Bbs7/Creb1/Crtc2/Cry1/Ddrgk1/Esr1/Hdac5/Hif1a/Hsf1/Icmt/Id4/Ifi27/Mdfic/Mef2c/Mta1/Myc/Ncor2/Padi2/Slc30a9/Smad4/Spen/Stat1/Taf9/Trp53bp1/Wwp2/Zfp703	27	GSE129797
MF	GO:0031267	small GTPase binding	19/579	270/22682	7.19318273375735e-05	0.011473126460343	0.00972972611881915	Abca1/C9orf72/Dgki/Diaph1/Exoc2/Gga1/Git1/Inf2/Ipo11/Iqgap2/Micall2/Myo1c/Net1/Pex5l/Pfn1/Plce1/Rab11fip4/Rabgap1/Sytl2	19	GSE129797
MF	GO:0051020	GTPase binding	20/579	307/22682	0.000134834847128916	0.0137624113272206	0.0116711424223583	Abca1/C9orf72/Dgki/Diaph1/Exoc2/Gga1/Git1/Inf2/Ipo11/Iqgap2/Lamtor1/Micall2/Myo1c/Net1/Pex5l/Pfn1/Plce1/Rab11fip4/Rabgap1/Sytl2	20	GSE129797
MF	GO:0005085	guanyl-nucleotide exchange factor activity	15/579	197/22682	0.000172569421030979	0.0137624113272206	0.0116711424223583	Arfgef2/Arhgef17/C9orf72/Dock2/Dock3/Dock6/Iqsec3/Lamtor1/Net1/Plcd4/Plce1/Ralgds/Rgl1/Sh2d3c/Vav2	15	GSE129797
MF	GO:0003779	actin binding	24/579	437/22682	0.000401085995651676	0.0255892865225769	0.0217008633436802	Cald1/Clasp2/Cobll1/Diaph1/Dst/Fermt1/Gas2/Gsn/Inf2/Iqgap2/Map2/Micall2/Mobp/Myh14/Myo19/Myo1c/Pdlim4/Pfn1/Pknox2/Pls3/Sntg2/Synpo/Twf1/Xirp2	24	GSE129797
MF	GO:0030695	GTPase regulator activity	23/579	422/22682	0.000583736306589522	0.0287708978368799	0.0243990125196441	Arfgef2/Arhgap24/Arhgef17/C9orf72/Cpeb2/Dgki/Dock2/Dock3/Dock6/Git1/Iqgap2/Iqsec3/Lamtor1/Net1/Plcd4/Plce1/Rabgap1/Ralgds/Rasa4/Rgl1/Rgs20/Sh2d3c/Vav2	23	GSE129797
MF	GO:0017022	myosin binding	8/579	75/22682	0.000645347647091811	0.0287708978368799	0.0243990125196441	Arfgef2/Cald1/Fxyd1/Gsn/Mobp/Myo19/Rab10/Rab11b	8	GSE129797
MF	GO:0001217	DNA-binding transcription repressor activity	19/579	330/22682	0.000898998126655654	0.0287708978368799	0.0243990125196441	E4f1/Hdac5/Heyl/Hsf1/Ifi208/Kcnip3/Myc/Patz1/Sp2/Trps1/Ybx3/Yy1/Zbtb37/Zbtb4/Zfp146/Zfp219/Zfp263/Zfp37/Zfp46	19	GSE129797
MF	GO:0001227	DNA-binding transcription repressor activity, RNA polymerase II-specific	19/579	330/22682	0.000898998126655654	0.0287708978368799	0.0243990125196441	E4f1/Hdac5/Heyl/Hsf1/Ifi208/Kcnip3/Myc/Patz1/Sp2/Trps1/Ybx3/Yy1/Zbtb37/Zbtb4/Zfp146/Zfp219/Zfp263/Zfp37/Zfp46	19	GSE129797
MF	GO:0060589	nucleoside-triphosphatase regulator activity	24/579	463/22682	0.000901909023099685	0.0287708978368799	0.0243990125196441	Arfgef2/Arhgap24/Arhgef17/C9orf72/Cpeb2/Dgki/Dock2/Dock3/Dock6/Git1/Iqgap2/Iqsec3/Lamtor1/Net1/Pfn1/Plcd4/Plce1/Rabgap1/Ralgds/Rasa4/Rgl1/Rgs20/Sh2d3c/Vav2	24	GSE129797
MF	GO:0060090	molecular adaptor activity	19/579	337/22682	0.00115004026795208	0.0333511677706104	0.0282832869726014	Akap12/Ap2m1/Bfar/Capn3/Cradd/Dusp19/Fbxw7/Gas2/Gosr2/Ksr1/Lamtor1/Magi1/Mapk8ip3/Ndc1/Psmg1/Rad50/Sh2d3c/Sorbs1/Tcof1	19	GSE129797
MF	GO:0030674	protein-macromolecule adaptor activity	15/579	239/22682	0.00130457269973871	0.0346798909347207	0.0294101038449867	Akap12/Ap2m1/Bfar/Cradd/Dusp19/Fbxw7/Gas2/Gosr2/Ksr1/Mapk8ip3/Ndc1/Rad50/Sh2d3c/Sorbs1/Tcof1	15	GSE129797
MF	GO:0016763	transferase activity, transferring pentosyl groups	6/579	51/22682	0.0018316711421115	0.0449463918718129	0.0381165573702555	Naprt/Parp10/Parp3/Parp6/Qtrt1/Sirt4	6	GSE129797
MF	GO:0003712	transcription coregulator activity	23/579	466/22682	0.00215091639659845	0.0490101664653505	0.041562820595925	Arid5b/Bcl3/Bclaf3/C1qbp/Carm1/Ezh1/Hdac5/Hdgfl2/Helz2/Limd1/Med27/Mta1/Ncor2/Parp10/Pbxip1/Sin3b/Slc30a9/Spen/Ss18l1/Taf9/Trim62/Trp53bp1/Zmiz1	23	GSE129797

### Sheet: FEA_Input_GSE129770
mouse_GeneSymbol	mouse_EntrezGeneID
1700030K09Rik	72254
Abi3	66610
Acvr2a	11480
Adamts6	108154
Adap2	216991
Agap1	347722
Agpat5	52123
Alpl	11647
Ankrd45	73844
Ankrd50	99696
Anpep	16790
Ap5m1	74385
Aqp11	66333
Arf2	11841
Arhgap6	11856
Arrb2	216869
Aspg	104816
Atp13a3	224088
Atxn7l3	217218
Azin1	54375
B2m	12010
Bach2	12014
Bcas1	76960
Bcl2	12043
C1qb	12260
C4b	12268
Cacna1h	58226
Cacnb3	12297
Camk2a	12322
Cbr1	12408
Cbr4	234309
Ccdc120	54648
Ccdc6	76551
Ccdc9b	214239
Ccnh	66671
Cd47	16423
Cdca7	66953
Cdk11b	12537
Cdk5	12568
Cdk9	107951
Cdr1	631990
Cela1	109901
Celsr3	107934
Cers5	71949
Cherp	27967
Cit	12704
Clock	12753
Col27a1	373864
Col5a2	12832
Col6a1	12833
Cr1l	12946
Csf1	12977
Csf2rb	12983
Cyfip2	76884
Cyp39a1	56050
Dbi	13167
Dcdc2a	195208
Ddb1	13194
Ddo	70503
Dennd3	105841
Dmac2	66349
Dnaja1	15502
Dnajc15	66148
Dnpep	13437
Dock2	94176
Dock6	319899
Dst	13518
Dtd2	328092
Dtx1	14357
Dynlt1a	100310872
Ebna1bp2	69072
Efcab5	319634
Efr3b	668212
Ehd1	13660
Elfn2	207393
Enox1	239188
Enpp4	224794
Enpp6	320981
Epb41l2	13822
Erf	13875
Erlin2	244373
Extl2	58193
Fam222a	433940
Fam234a	106581
Fam71b	432552
Fbxl14	101358
Fbxl18	231863
Fcgrt	14132
Fez1	235180
Flnb	286940
Flnc	68794
Fmn1	14260
Folh1	53320
Fos	14281
Fras1	231470
Fzd2	57265
Fzd4	14366
Gab1	14388
Gabbr2	242425
Gca	227960
Gcc1	74375
Gfap	14580
Glis1	230587
Gm973	381260
Gnai1	14677
Gng12	14701
Gon7	100233175
Gorasp2	70231
Grb10	14783
Grin2a	14811
Grk5	14773
Gstp1	14870
Gtf2a2	235459
Gtf3c3	98488
H1f0	14958
Hint3	66847
Homer2	26557
Igsf9b	235086
Ikbkb	16150
Impg2	224224
Inpp5d	16331
Itih3	16426
Kcnb1	16500
Khdrbs3	13992
Kif14	381293
Klc1	16593
Ksr1	16706
Lamc3	23928
Laptm5	16792
Ldlrad4	52662
Lepr	16847
Lonrf2	381338
Lpo	76113
Lrch4	231798
Lrrc8b	433926
Lsp1	16985
Ly6e	17069
Map3k14	53859
Map3k19	22625
Map6	17760
Map7d1	245877
Mapre3	100732
Mbp	17196
Megf9	230316
Meis3	17537
Mettl5	75422
Mical3	194401
Mrm1	217038
Msh5	17687
Mtus2	77521
Mycbp	56309
Myo1d	338367
Myo1f	17916
Myo5a	17918
Naa60	74763
Napa	108124
Nat8f5	69049
Ncald	52589
Ncan	13004
Nckap1l	105855
Nckipsd	80987
Ndc1	72787
Nde1	67203
Necab1	69352
Nelfa	24116
Net1	56349
Nkiras1	69721
Nlrp1b	637515
Nolc1	70769
Npas2	18143
Npnt	114249
Nsun3	106338
Nt5c	50773
Nuak1	77976
Nup43	69912
Olfr478	258729
Oprd1	18386
Optn	71648
Otof	83762
Pcdhb6	93877
Pcdhgb7	93704
Pcp4	18546
Pfn2	18645
Pi4k2b	67073
Pik3cd	18707
Pipox	19193
Plekhg5	269608
Pln	18821
Pnkp	59047
Ppfia4	68507
Ppp1r12a	17931
Prickle1	106042
Prima1	170952
Proser2	227545
Prox1	19130
Ptpn6	15170
Rab3il1	74760
Rabepk	227746
Rasal3	320484
Rbpms	19663
Rcan2	53901
Reck	53614
Retreg2	227298
Rev1	56210
Rho	212541
Rnf165	225743
Rnf40	233900
Rpe	66646
Rps4x	20102
Rsrc1	66880
Rtf1	76246
Rwdd2a	69519
Samd4b	233033
Samd9l	209086
Sbno2	216161
Scyl1	78891
Sdcbp	53378
Selenok	80795
Selplg	20345
Sephs1	109079
Sesn1	140742
Sgcb	24051
Sh3bgrl3	73723
Sh3bp2	24055
Shank2	210274
Shisa4	77552
Slc30a10	226781
Slc35a3	229782
Slc39a7	14977
Slc7a5	20539
Snap25	20614
Snrpd3	67332
Snx30	209131
Sorbs1	20411
Sowaha	237761
Spag4	245865
Spg21	27965
Spock1	20745
Sptbn4	80297
Srsf4	57317
Sspn	16651
Stab1	192187
Stat3	20848
Stmn4	56471
Strip1	229707
Stx2	13852
Syne3	212073
Tceanc2	66526
Tex15	104271
Tle1	21885
Tle3	21887
Tmcc2	68875
Tmem209	72649
Tmem241	338363
Tmem41b	233724
Tns1	21961
Tns2	209039
Tox2	269389
Tppp	72948
Trem2	83433
Trim30d	209387
Trim44	80985
Trp63	22061
Tspan7	21912
Tspoap1	207777
Ttc23	67009
Tubb4a	22153
Uba52	22186
Ubc	22190
Usp3	235441
Usp40	227334
Vim	22352
Vps25	28084
Wdfy4	545030
Ywhaz	22631
Zc2hc1a	67306
Zcchc10	67966
Zfand3	21769
Zfp182	319535
Zfp280c	208968
Zfp354a	21408
Zfp462	242466
Zfp629	320683
Zfp777	72306
Zfp831	100043757
Zfp963	620419
Zfpm1	22761
Zwint	52696

### Sheet: FEA_input_GSE129797
mouse_GeneSymbol	mouse_EntrezGeneID
2510009E07Rik	72190
9130401M01Rik	75758
A2m	232345
Abca1	11303
Abca3	27410
Abcc2	12780
Aco1	11428
Acsf2	264895
Acsl5	433256
Acy1	109652
Adck2	57869
Adcy6	11512
Adgra1	52389
Adgrl1	330814
Adora1	11539
Agbl5	231093
Agl	77559
Ahcyl2	74340
Ahnak	66395
Akap12	83397
Aldh1l1	107747
Alg10b	380959
Amotl1	75723
Anapc7	56317
Angpt2	11601
Ankrd35	213121
Ankrd49	56503
Ankzf1	52231
Antxr2	71914
Aopep	72061
Ap2m1	11773
Ap3b2	11775
Arf3	11842
Arfgef2	99371
Arhgap24	231532
Arhgef17	207212
Arid1a	93760
Arid2	77044
Arid5b	71371
Arl8a	68724
Aspg	104816
Atm	11920
Atp6v0a2	21871
Atxn1	20238
Auh	11992
Aup1	11993
B2m	12010
Bace1	23821
Bbs7	71492
BC005537	79555
BC049715	320135
Bcar1	12927
Bcas1	76960
Bcl3	12051
Bclaf3	382252
Bfar	67118
Bicc1	83675
Bmi1	12151
Bmp1	12153
Bpnt1	23827
Brsk2	75770
Brwd3	382236
Bst2	69550
Btg1	12226
C1qbp	12261
C330018D20Rik	77422
C4b	12268
C9orf72	73205
Caap1	67770
Cachd1	320508
Cacna1b	12287
Cadm4	260299
Cald1	109624
Camkk2	207565
Capn3	12335
Carm1	59035
Carnmt1	67383
Cbarp	100503659
Cbwd1	226043
Cbx7	52609
Ccbe1	320924
Ccdc130	67736
Ccdc141	545428
Ccdc148	227933
Ccdc170	100504234
Ccdc32	269336
Ccdc61	232933
Ccm2	216527
Cd2ap	12488
Cd320	54219
Cdca8	52276
Cdh4	12561
Cdhr3	68764
Cdon	57810
Cenpt	320394
Cep250	16328
Cep295nl	58251
Cep63	28135
Cfap69	207686
Chd1l	68058
Cic	71722
Cisd1	52637
Clasp2	76499
Clip3	76686
Cltb	74325
Cmtm6	67213
Cnot11	52846
Cntnap2	66797
Cobll1	319876
Col11a1	12814
Col27a1	373864
Col2a1	12824
Copg1	54161
Coq4	227683
Coq8b	76889
Cox11	69802
Cpeb2	231207
Cpne9	211232
Cpsf3	54451
Cradd	12905
Creb1	12912
Crtc2	74343
Cry1	12952
Csf1	12977
Ctsa	19025
Ctso	229445
Cul9	78309
Cux1	13047
Cxcl10	15945
Cxcl5	20311
Cybc1	217370
Dalrd3	67789
Dap3	65111
Dbndd2	52840
Dcbld2	73379
Dcun1d3	233805
Ddhd2	72108
Ddrgk1	77006
Ddx60	234311
Decr1	67460
Dgkb	217480
Dgki	320127
Dhrs1	52585
Dhx57	106794
Diaph1	13367
Dipk1c	240479
Dmac2	66349
Dnah7a	627872
Dnajc1	13418
Dnajc12	30045
Dock2	94176
Dock3	208869
Dock6	319899
Dpysl3	22240
Dpysl4	26757
Dst	13518
Dthd1	100322896
Dusp19	68082
Duxbl1	278672
Dynll2	68097
E4f1	13560
Eef2k	13631
Eftud2	20624
Egln2	112406
Ehd2	259300
Eif3a	13669
Eif3e	16341
Eif4e2	26987
Eif4g1	208643
Eno2	13807
Enoph1	67870
Epas1	13819
Eps15l1	13859
Erc2	238988
Erlin2	244373
Esr1	13982
Exoc2	66482
Exosc10	50912
Ezh1	14055
Fa2h	338521
Fam160b2	239170
Fam171b	241520
Fam207a	108707
Fanca	14087
Fanci	208836
Fbxl13	320118
Fbxo21	231670
Fbxw7	50754
Fcf1	73736
Fermt1	241639
Fgfr1	14182
Filip1l	78749
Flot1	14251
Frmpd2	268729
Fxyd1	56188
Fyb	23880
Fzd2	57265
Gabarap	56486
Gabpb1	14391
Gabpb2	213054
Gabrg1	14405
Gadd45g	23882
Galnt5	241391
Gart	14450
Gas2	14453
Gbp11	634650
Gbp3	55932
Gbp6	100702
Gbp7	229900
Gcc2	70297
Gdap1l1	228858
Gdf1	14559
Gfap	14580
Gga1	106039
Ghr	14600
Ghrl	58991
Git1	216963
Glb1l	74577
Glyctk	235582
Gm42372	105247240
Golgb1	224139
Gosr2	56494
Gpbp1	73274
Gpnmb	93695
Gpr108	78308
Gpr161	240888
Gpr183	321019
Gpr19	14760
Gsn	227753
Gstp1	14870
H3f3b	15081
Haus5	71909
Hbegf	15200
Hdac10	170787
Hdac5	15184
Hdgfl2	15193
Helz2	229003
Heyl	56198
Hibadh	58875
Hic2	58180
Hif1a	15251
Hivep2	15273
Hsdl2	72479
Hsf1	15499
Icmt	57295
Id4	15904
Idi1	319554
Ifi208	100033459
Ifi27	52668
Ifit1	15957
Ifit3b	667370
Ifitm10	320802
Igsf10	242050
Impg2	224224
Inf2	70435
Ino80e	233875
Ins1	16333
Ins2	16334
Insig1	231070
Ipo11	76582
Iqgap2	544963
Iqsec3	243621
Irf2	16363
Irf7	54123
Irgm1	15944
Itih3	16426
Josd2	66124
Jph3	57340
Jtb	23922
Kcnb1	16500
Kcnip3	56461
Kcnq2	16536
Kcnt1	227632
Kdm1b	218214
Klf11	194655
Klhdc1	271005
Klhl13	67455
Krcc1	57896
Ksr1	16706
Lamtor1	66508
Larp1b	214048
Lcmt2	329504
Limd1	29806
Lims1	110829
Lmo7	380928
Lonrf1	244421
Lrpprc	72416
Lrrc8a	241296
Lss	16987
Lta4h	16993
LTO1	72284
Lurap1	68075
Lypla2	26394
Magi1	14924
Magi1	78178
Mamld1	333639
Map2	17756
Map2k3	26397
Mapk1ip1	69546
Mapk7	23939
Mapk8ip3	30957
Mapt	17762
Mast4	328329
Mcl1	17210
Mcur1	76137
Mdfic	16543
Me2	107029
Med27	68975
Mef2c	17260
Mex3a	72640
Micall2	231830
Mindy3	66960
Mmd	67468
Mmgt2	216829
Mobp	17433
Mrgpre	244238
Mrpl16	94063
Mrps33	14548
Mt2	17750
Mta1	116870
Mx1	NA
Mx2	17858
Myc	17869
Myh14	71960
Myo19	66196
Myo1c	17913
Nabp1	109019
Naprt	223646
Nav2	78286
Ncor2	20602
Ndc1	72787
Ndel1	83431
Ndufb2	68198
Nelfcd	57314
Net1	56349
Neurl4	216860
Nfic	18029
Nfix	18032
Nfkb2	18034
Nlrc5	434341
Nme1	18102
Nnt	NA
Nnt	18115
Nova1	664883
Nrarp	67122
Nrbp2	223649
Nrg3	18183
Nsdhl	18194
Ntan1	18203
Numbl	18223
Nxt2	237082
Oas2	246728
Olfr1000	257899
Olfr152	258640
Osbpl1a	64291
Osmr	18414
Osr1	23967
Otc	18416
P2ry2	18442
P3h1	56401
P4ha3	320452
Padi2	18600
Pagr1a	NA
Pank3	211347
Pard6b	58220
Parp10	671535
Parp3	235587
Parp6	67287
Patz1	56218
Pbxip1	229534
Pde1b	18574
Pdgfa	18590
Pdlim4	30794
Pdss1	56075
Pex13	72129
Pex5l	58869
Pfas	237823
Pfn1	18643
Phf21a	192285
Pih1d1	68845
Pik3c2a	18704
Pik3ca	18706
Pik3r5	320207
Pinx1	72400
Pip4p1	219024
Pknox2	208076
Plagl2	54711
Plcd4	18802
Plce1	74055
Pld5	319455
Plek	56193
Plekha4	69217
Plekho1	67220
Plgrkt	67759
Plin4	57435
Pls3	102866
Pmepa1	65112
Poteg	70952
Ppif	105675
Ppm1e	320472
Ppp1cb	19046
Ppp1r14c	76142
Ppp1r1a	58200
Ppp4r4	74521
Prdx6	11758
Prkag2	108099
Prob1	381148
Proser3	333193
Prpf38b	66921
Prtg	235472
Prxl2c	66129
Psmg1	56088
Psph	100678
Ptgds	19215
Ptgfrn	19221
Ptn	19242
Ptp4a1	19243
Puf60	67959
Pxdn	69675
Qtrt1	60507
Rab10	19325
Rab11b	19326
Rab11fip4	268451
Rab23	19335
Rabgap1	227800
Rad50	19360
Rai1	19377
Ralgds	19730
Ranbp6	240614
Rasa4	54153
Retreg2	227298
Rfxap	170767
Rgl1	19731
Rgs20	58175
Ripor1	75687
Rnaseh2a	69724
Rnaseh2b	67153
Rnf115	67845
Rnft1	76892
Rp9	55934
Rras	20130
Rrbp1	81910
Rsrc1	66880
Rtel1	269400
Rtl5	331474
Rtl8b	553127
S1pr1	13609
S1pr3	13610
Samd4b	233033
Samd9l	209086
Sap25	751865
Satb2	212712
Sbk1	104175
Sbno2	216161
Sbspon	226866
Scg2	20254
Sec14l2	67815
Sec14l5	665119
Sec23ip	207352
Selenoi	28042
Serf2	378702
Serpina3n	20716
Setd1b	208043
Setx	269254
Sgo1	72415
Sh2d1b2	545378
Sh2d3c	27387
Shisa6	380702
Shisa9	72555
Shld1	73747
Shq1	72171
Sik3	70661
Sin3b	20467
Sinhcaf	56306
Sirt4	75387
Slc24a2	76376
Slc26a3	13487
Slc28a3	114304
Slc2a13	239606
Slc30a10	226781
Slc30a9	109108
Slc39a14	213053
Slc39a6	106957
Slc9b2	97086
Slco1c1	58807
Smad1	17125
Smad4	17128
Smchd1	74355
Smim15	75616
Sntg2	268534
Soat1	20652
Sorbs1	20411
Sp2	78912
Spata1	70951
Spen	56381
Sqle	20775
Srebf1	20787
Srp9	27058
Ss18l1	269397
Ssc5d	269855
Ssrp1	20833
St3gal1	20442
St8sia3	20451
Stat1	20846
Stk3	56274
Suco	226551
Supt5	20924
Suz12	52615
Sv2a	64051
Synpo	104027
Sytl2	83671
Taf9	108143
Tanc1	66860
Tap1	21354
Tap2	21355
Tapt1	231225
Tbc1d31	210544
Tcof1	21453
Tdp1	104884
Tet3	194388
Tgfbi	21810
Tgm1	21816
Tia1	21841
Timp3	21859
Tll1	21892
Tmco1	68944
Tmem151a	381199
Tmem167	66074
Tmem170b	621976
Tmem192	73067
Tmem238	664968
Tmem251	320351
Tmem33	67878
Tmx4	52837
Tnfrsf18	21936
Tnfsf12	21944
Tnnt1	21955
Tns2	209039
Tpgs1	110012
Tpst2	22022
Trabd	67976
Trim26	22670
Trim30a	20128
Trim62	67525
Trp53bp1	27223
Trp63	22061
Trps1	83925
Tsnaxip1	72236
Ttll6	237930
Ttll8	239591
Twf1	19230
Ubash3b	72828
Uchl4	93841
Usp18	24110
Usp34	17847
Usp48	170707
Usp5	22225
Usp50	75083
Vars	22321
Vav2	22325
Vegfc	22341
Vim	22352
Vkorc1l1	69568
Vps8	209018
Vps9d1	72325
Vwa1	246228
Wbp1l	226178
Wdhd1	218973
Wdr62	233064
Wdr73	71968
Wdr76	241627
Wdr91	101240
Wwp2	66894
Xaf1	327959
Xirp2	241431
Xirp2	383709
Ybx3	56449
Yy1	22632
Zbtb37	240869
Zbtb4	75580
Zcchc14	142682
Zcchc2	227449
Zfand6	65098
Zfp105	22646
Zfp146	26465
Zfp219	69890
Zfp263	74120
Zfp37	22696
Zfp423	94187
Zfp426	235028
Zfp46	22704
Zfp574	232976
Zfp703	353310
Zfp804b	207618
Zfp869	66869
Zfp956	101197
Zfx	22764
Zkscan17	268417
Zmiz1	328365
Znfx1	98999
Znrf1	170737
Zscan18	232875
