## Supplemental Table 3 for "Hippocampal GFAP-positive astrocyte responses to amyloid and tau pathologies"

### Sheet: Adjpval<0.1
Table of genes overlaping between PS2APP and TAU-P301S with adjusted p-value < 0.1
EMSEMBLID	MGI_SYMBOL	HGNC_SYMBOL	log2FoldChange_GSE129770	padj_GSE129770	log2FoldChange_GSE129797	padj_GSE129797
ENSMUSG00000006522	Itih3	ITIH3	0.549097565619597	0.0515790905383213	0.644417945780144	0.0766759128391543
ENSMUSG00000013523	Bcas1	BCAS1	0.968236387880305	0.00597842377601563	1.06493035096504	0.0478837638572329
ENSMUSG00000014599	Csf1	CSF1	0.57841682933365	0.0261540903567752	0.815495591487578	0.0598741902155373
ENSMUSG00000018334	Ksr1	KSR1	0.512662326772855	0.0794045687274231	1.95109346158977	0.00213843082955864
ENSMUSG00000020143	Dock2	DOCK2	0.866208469191349	0.0160034384840432	0.957412829723802	0.0783588685580124
ENSMUSG00000020932	Gfap	GFAP	0.730118127953332	0.00597842377601563	1.85701754347047	0.0013133773925465
ENSMUSG00000021215	Net1	NET1	0.634919681585557	0.0491201269308021	2.39823813383934	0.00189798401540667
ENSMUSG00000022510	Trp63	TP63	0.62573975688335	0.0443920330831843	-0.890112872441477	0.0995461343758885
ENSMUSG00000025006	Sorbs1	SORBS1	0.650004657206028	0.0178085869942843	0.775353870844348	0.0735249440577403
ENSMUSG00000026131	Dst	DST	0.463120249306229	0.040703941699744	0.981716853925544	0.000207240825649905
ENSMUSG00000026614	Slc30a10	SLC30A10	-0.443772590490601	0.0773463038692195	-0.671979459526258	0.0555698463016169
ENSMUSG00000026728	Vim	VIM	0.544799302710708	0.0713231606717764	1.20705209224278	0.00132542055406993
ENSMUSG00000028614	Ndc1	NDC1	-0.673571361495383	0.0431514737047905	-1.35730889258369	0.0405911674214459
ENSMUSG00000031483	Erlin2	ERLIN2	0.625937365887887	0.0443920330831843	0.976735271902556	0.0549611737629945
ENSMUSG00000032198	Dock6	DOCK6	0.644497995710008	0.0251696961728152	0.926761067934585	0.0526582718293158
ENSMUSG00000034544	Rsrc1	RSRC1	0.550662513148154	0.0713231606717764	1.62309820581559	0.00279416487208789
ENSMUSG00000035270	Impg2	IMPG2	-1.2051018202392	0.0178085869942843	-3.24191328066235	0.000251948303204979
ENSMUSG00000035673	Sbno2	SBNO2	0.639666109183064	0.00573787916211584	2.34404097541334	1.67076993636259e-05
ENSMUSG00000037003	Tns2	TNS2	1.22261116287698	0.000650972440346023	2.43861208716466	0.000167674188465958
ENSMUSG00000037686	Aspg	ASPG	1.01923002423629	0.000650972440346023	2.76475068781503	3.22503379148526e-06
ENSMUSG00000045672	Col27a1	COL27A1	0.535002510824222	0.0787620841253533	0.765335031588036	0.0367282816639608
ENSMUSG00000047735	Samd9l	SAMD9L	-0.556667044835979	0.0713231606717764	3.30643046951972	5.32569652383354e-06
ENSMUSG00000049339	Retreg2	RETREG2	0.939888242583146	0.0252197190648572	0.880559039178399	0.0626961286890124
ENSMUSG00000050288	Fzd2	FZD2	-0.619720810238705	0.0471731782885131	-1.4558612087622	0.0198106965937452
ENSMUSG00000050556	Kcnb1	KCNB1	0.692627142098433	0.0140520446101826	2.17642669376301	0.00172976112530554
ENSMUSG00000057229	Dmac2	DMAC2	0.515510102430895	0.0883481583558599	1.35150740367737	0.0264895834427928
ENSMUSG00000060802	B2m	B2M	1.16477235254287	0.000404192196643637	1.33940700778969	0.00719977584348973
ENSMUSG00000060803	Gstp1	GSTP1	0.683467669952472	0.0307653024617065	0.977822242585666	0.0635514496416689
ENSMUSG00000073418	C4b	C4A	0.86555242416235	0.000342718492008469	2.46620421885522	3.21259013344776e-07
ENSMUSG00000109336	Samd4b	SAMD4B	1.24321851502714	0.000650972440346023	1.3397283661961	0.0419575067462916

### Sheet: Adjpval<0.05
Table of genes overlaping between PS2APP and TAU-P301S with adjusted p-value < 0.05
EMSEMBLID	MGI_SYMBOL	HGNC_SYMBOL	log2FoldChange_GSE129770	padj_GSE129770	log2FoldChange_GSE129797	padj_GSE129797
ENSMUSG00000013523	Bcas1	BCAS1	0.968236387880305	0.00597842377601563	1.06493035096504	0.0478837638572329
ENSMUSG00000020932	Gfap	GFAP	0.730118127953332	0.00597842377601563	1.85701754347047	0.0013133773925465
ENSMUSG00000021215	Net1	NET1	0.634919681585557	0.0491201269308021	2.39823813383934	0.00189798401540667
ENSMUSG00000026131	Dst	DST	0.463120249306229	0.040703941699744	0.981716853925544	0.000207240825649905
ENSMUSG00000028614	Ndc1	NDC1	-0.673571361495383	0.0431514737047905	-1.35730889258369	0.0405911674214459
ENSMUSG00000035270	Impg2	IMPG2	-1.2051018202392	0.0178085869942843	-3.24191328066235	0.000251948303204979
ENSMUSG00000035673	Sbno2	SBNO2	0.639666109183064	0.00573787916211584	2.34404097541334	1.67076993636259e-05
ENSMUSG00000037003	Tns2	TNS2	1.22261116287698	0.000650972440346023	2.43861208716466	0.000167674188465958
ENSMUSG00000037686	Aspg	ASPG	1.01923002423629	0.000650972440346023	2.76475068781503	3.22503379148526e-06
ENSMUSG00000050288	Fzd2	FZD2	-0.619720810238705	0.0471731782885131	-1.4558612087622	0.0198106965937452
ENSMUSG00000050556	Kcnb1	KCNB1	0.692627142098433	0.0140520446101826	2.17642669376301	0.00172976112530554
ENSMUSG00000060802	B2m	B2M	1.16477235254287	0.000404192196643637	1.33940700778969	0.00719977584348973
ENSMUSG00000073418	C4b	C4A	0.86555242416235	0.000342718492008469	2.46620421885522	3.21259013344776e-07
ENSMUSG00000109336	Samd4b	SAMD4B	1.24321851502714	0.000650972440346023	1.3397283661961	0.0419575067462916
